# Automated Machine Learning for High-Throughput Image-Based Plant Phenotyping

**DOI:** 10.1101/2020.12.03.410746

**Authors:** Joshua C.O. Koh, German Spangenberg, Surya Kant

## Abstract

Automated machine learning (AutoML) has been heralded as the next wave in artificial intelligence with its promise to deliver high performance end-to-end machine learning pipelines with minimal effort from the user. AutoML with neural architecture search which searches for the best neural network architectures in deep learning has delivered state-of-the-art performance in computer vision tasks such as image classification and object detection. Using wheat lodging assessment with UAV imagery as an example, we compared the performance of an open-source AutoML framework, AutoKeras in image classification and regression tasks to transfer learning using modern convolutional neural network (CNN) architectures pretrained on the ImageNet dataset. For image classification, transfer learning with Xception and DenseNet-201 achieved best classification accuracy of 93.2%, whereas Autokeras had 92.4% accuracy. For image regression, transfer learning with DenseNet-201 had the best performance (R^2^=0.8303, RMSE=9.55, MAE=7.03, MAPE=12.54%), followed closely by AutoKeras (R^2^=0.8273, RMSE=10.65, MAE=8.24, MAPE=13.87%). Interestingly, in both tasks, AutoKeras generated compact CNN models with up to 40-fold faster inference times compared to the pretrained CNNs. The merits and drawbacks of AutoML compared to transfer learning for image-based plant phenotyping are discussed.
