## Supplementary material for "Automated Machine Learning for High-Throughput Image-Based Plant Phenotyping": Table S1

### Sheet: Sheet1
Table S1. Adam optimizer learning rates for pretrained CNNs fine-tuning.
Network	Task	1st Training	2nd Training
VGG16	classification	1 x 10e-2	1 x 10e-4
VGG19	classification	1 x 10e-1	1 x 10e-4
ResNet-50	classification	1 x 10e-1	1 x 10e-4
ResNet-101	classification	1 x 10e-2	1 x 10e-4
InceptionV3	classification	1 x 10e-1	1x 10e-4
Xception	classification	1 x 10e-1	1 x 10e-4
DenseNet-169	classification	1 x 10e-2	1 x 10e-3
DenseNet-201	classification	1 x 10e-2	1 x 10e-3
VGG16	regression	1 x 10e-1	1 x 10e-4
VGG19	regression	1 x 10e-2	1 x 10e-5
ResNet-50	regression	1 x 10e-2	1 x 10e-3
ResNet-101	regression	1x 10e-1	1 x 10e-3
InceptionV3	regression	1 x 10e-1	1 x 10e-3
Xception	regression	1 x 10e-2	1 x 10e-3
DenseNet-169	regression	1 x 10e-1	1 x 10e-3
DenseNet-201	regression	1 x 10e-2	1 x 10e-3
The Adam optimizer was applied with the indicated learning rate and decay = learning rate/10.
